# Communication between the nucleus and the mitochondria via NDUFS4 alternative splicing in gastric cancer cells

**DOI:** 10.1101/2022.10.07.511259

**Authors:** V. Papadaki, Z. Erpapazoglou, M. Kokkori, M. Rogalska, E. Tsakiri, H. Akhtorab, D. T. Smoot, K. Papanikolopoulou, M. Samiotaki, P. Kafasla

**Author notes:** equal contribution (V. Papadaki, Z. Erpapazoglou, M. Kokkori).

## Abstract

A constant communication between the nucleus and the mitochondria allows both organelles to ensure cellular homeostasis and adaptation to mitochondrial stress. Mitochondrial biogenesis and function are controlled by anterograde regulatory pathways involving a large number of nuclear-encoded proteins. Transcriptional networks controlling the nuclear-encoded mitochondrial genes are known, however alternative splicing (AS) regulation has not been implicated in this communication. Here, we show that IQGAP1, a scaffold protein that regulates AS of distinct subsets of genes in gastric cancer cells, participates in AS regulation that strongly affects mitochondrial respiration. Combined proteomic analyses and RNA-seq profiles of *IQGAP1*^*KO*^ and parental cells show that *IQGAP1*^KO^ alters a specific AS event of the mitochondrial respiratory chain complex I subunit NDUFS4 and downregulates a subset of complex I subunits. In *IQGAP1*^KO^ cells, respiratory complex I intermediates accumulate resembling assembly deficiencies observed in patients with Leigh syndrome bearing *NDUFS4* mutations. Mitochondrial complex I activity is significantly lower in KO compared to parental cells, while exogenous expression of IQGAP1 partially restores *NDUFS4* AS pattern and expression and reverses mitochondrial defects of *IQGAP1*^KO^ cells. Our work sheds light to a novel facet of IQGAP1 in mitochondrial quality control that involves fine-tuning of complex I activity through AS regulation.
