## Supplementary material for "Communication between the nucleus and the mitochondria via NDUFS4 alternative splicing in gastric cancer cells": Table S1

### Sheet: dPSI
GENE	EVENT	COORD	LENGTH	FullCO	COMPLEX	PSI_NUG1	PSI_NUG2	PSI_NUG3	PSI_NUGQ1	PSI_NUGQ2	PSI_NUGQ3	DPSI	PSIMARGIN_BETWEEN_GRPA_GRPB	pvalue	Direction
AIMP1	HsaEX1003221	chr4:106316527-106316594	68	chr4:106315636,106316527-106316594+106316809+106316865,106324985	Exon	48.59	33.34	38.73	5.45	5.92	7.08	-34.07	26.26	0.0495346	down
HNF1A-AS1	HsaEX1017004	chr12:120974485-120974598	114	chr12:120980644,120974485-120974598,120970370	Exon	71.83	87.46	77.78	48.99	51.14	47.76	-29.7267	20.69	0.0495346	down
SLC29A1	HsaALTA1063741-2/2	chr6:44227260-44227342	3	chr6:44226167,44227263+44227260-44227342	Alt3	11.11	9.14	17.11	41.85	37.09	37.13	26.2367	19.98	0.0495346	up
ZNF330	HsaALTA1015302-2/2	chr4:141230166-141230206	3	chr4:141229697,141230169+141230166-141230206	Alt3	100	100	100	80.77	80.11	56.25	-27.6233	19.23	0.036904	down
PRPF39	HsaEX0050364	chr14:45109894-45109993	100	chr14:45109780,45109894-45109993,45110071+45110094	Exon	47.62	45.45	42.86	24.53	22.58	15.15	-24.5567	18.33	0.0495346	down
ARHGAP12	HsaEX0005409	chr10:31854066-31854206	141	chr10:31861395,31854066-31854206,31852597	Exon	42.46	44.41	44.35	67.61	71.7	60.75	22.9467	16.34	0.0495346	up
EEF1A1	HsaALTA0002748-6/7	chr6:73518030-73518242	114	chr6:73519883,73518030-73518264+73518242+73518232+73518180+73518171+73518135+73518128	Alt3	43.99	43.09	55.51	25.66	26.8	22.78	-22.45	16.29	0.0495346	down
HSH2D	HsaALTA1053425-6/6	chr19:16156890-16157079	320	chr19:16154491,16157210+16157187+16157178+16157000+16156897+16156890-	Alt3	40.92	35.17	43.97	75.39	59.95	75.89	30.39	15.98	0.0495346	up
WNK1	HsaEX0071559	chr12:879573-880031	459	chr12:878361,879573-880031,881692	Exon	34.11	27.84	38.3	5.44	13.34	9.21	-24.0867	14.5	0.0495346	down
ANLN	HsaEX0004617	chr7:36428307-36428360	54	chr7:36427028,36428307-36428360,36439204	Exon	42.09	42.1	34.95	56.44	63.21	65.27	21.9267	14.34	0.0495346	up
ARHGEF16	HsaINT0011924	chr1:3463673-3466147	2475	chr1:3463066-3463672=3466148-3466193:+	IR	14.15	28.87	26.96	0	0	0.61	-23.1233	13.54	0.0463016	down
GGCX	HsaINT0068844	chr2:85558606-85558916	311	chr2:85558917-85559075=85558440-85558605:-	IR	29.07	26.97	27.07	48.7	42.56	43.59	17.2467	13.49	0.0495346	up
RAC3	HsaINT0136493	chr17:82031797-82032386	590	chr17:82031624-82031796=82032387-82032458:+	IR	32.39	42.62	35.21	62.07	66.26	56	24.7033	13.38	0.0495346	up
CAPN8	HsaEX1006952	chr1:223618109-223618281	173	chr1:223619293,223618109-223618281,223616488	Exon	42.83	50.77	49.8	29.51	22.33	28.26	-21.1	13.32	0.0495346	down
SPCS2	HsaALTA1063750-2/2	chr11:74969611-74969691	29	chr11:74965117,74969640+74969611-74969691	Alt3	22.22	22.22	16.67	48.15	34.48	34.45	18.6567	12.23	0.0463016	up
POLM	HsaEX0048986	chr7:44076509-44076629	121	chr7:44078554+44078740+44078756,44076107+44076509-44076629+44076755,44074522+44074530	Exon	88.03	84.12	91.26	67.88	72.06	68.34	-18.3767	12.06	0.0495346	down
ARFRP1	HsaALTA1011111-2/2	chr20:63706999-63707097	5	chr20:63707867,63706999-63707097+63707092	Alt3	33.29	26.25	23.97	45.16	53.04	59.7	24.7967	11.87	0.0495346	up
DGCR5	HsaEX0019360	chr22:18987783-18987900	118	chr22:18970658,18987757+18987783-18987900,19014353	Exon	88.59	77.91	80.75	66.07	19.55	61.59	-33.3467	11.84	0.0495346	down
IQCB1	HsaEX0032087	chr3:121828470-121828532	63	chr3:121828861,121828470-121828532+121828632,121826180	Exon	100	85.36	100	61.32	66.34	73.89	-27.9367	11.47	0.0463016	down
SP140L	HsaEX0061115	chr2:230328757-230328831	75	chr2:230327301,230328734+230328757-230328831,230357805	Exon	86.44	86.67	88.73	100	100	100	12.72	11.27	0.036904	up
ZNF646	HsaINT0187995	chr16:31081702-31082970	1269	chr16:31076246-31081701=31082971-31084196:+	IR	37.78	46.03	46.15	64.1	60.98	57.14	17.42	10.99	0.0495346	up
CIC	HsaALTA1006919-2/4	chr19:42294610-42294735	3	chr19:42294304,42294613+42294610+42294604+42294575-42294735	Alt3	7.02	6.37	20.32	32.3	43.04	31.19	24.2733	10.87	0.0495346	up
CIC	HsaALTA1006919-3/4	chr19:42294604-42294735	9	chr19:42294304,42294613+42294610+42294604+42294575-42294735	Alt3	92.98	93.63	79.68	67.7	56.96	68.81	-24.2733	10.87	0.0495346	down
RIOX2	HsaALTA0005211-2/3	chr3:97949844-97950012	26	chr3:97950786,97949844-97950015+97950012+97949986	Alt3	30.48	27.99	39.67	17.24	16.3	16.86	-15.9133	10.75	0.0495346	down
RIOX2	HsaALTA0005211-3/3	chr3:97949844-97950015	29	chr3:97950786,97949844-97950015+97950012+97949986	Alt3	69.52	72.01	60.33	82.76	83.7	83.14	15.9133	10.75	0.0495346	up
MRPL52	HsaINT0105223	chr14:22833483-22834171	689	chr14:22833418-22833482=22834172-22835037:+	IR	12.13	11.96	13.11	1.31	1	0.68	-11.4033	10.65	0.0495346	down
PTPN3	HsaEX6062405	chr9:109391138-109391199	62	chr9:109391471,109391138-109391199,109389379	Exon	100	100	100	78.26	89.47	66.67	-21.8667	10.53	0.036904	down
ARL4A	HsaEX0005867	chr7:12687635-12687728	94	chr7:12687043,12687635-12687728,12688166	Exon	55.89	49.54	52.28	39.21	31.8	30.3	-18.8	10.33	0.0495346	down
HNF1A-AS1	HsaEX1017003	chr12:120976799-120976921	123	chr12:120980644,120976799-120976921,120970370	Exon	33.33	53.19	34.29	17.77	23.01	22.26	-19.2567	10.32	0.0495346	down
GRK6	HsaALTA0003808-2/2	chr5:177441735-	2	chr5:177441053,177441737+177441735-	Alt3	44.78	37.5	35.71	25	25.42	8.33	-19.7467	10.29	0.0495346	down
ADCY6	HsaEX0002751	chr12:48774691-48774778	88	chr12:48775303,48774691-48774778,48774098	Exon	78.95	77.5	78.73	54.93	65.85	67.35	-15.6833	10.15	0.0495346	down
FBXO38	HsaEX0025310	chr5:148427213-148427722	510	chr5:148425701,148427213-148427722,148433424	Exon	49.77	42.09	44.22	30.8	32	29.9	-14.46	10.09	0.0495346	down
NDUFS4	HsaEX0042330	chr5:53603452-53603530	79	chr5:53560760,53603452-53603530,53646233	Exon	99.28	99.24	100	85.64	74.28	89.17	-16.4767	10.07	0.0495346	down
PVT1	HsaINT0135396	chr8:127794735-127795893	1159	chr8:127794557-127794734=127795894-127796008:+	IR	21.95	23.08	37.93	11.9	11.63	10	-16.4767	10.05	0.0495346	down
CEP192	HsaEX0014738	chr18:13057585-13057733	149	chr18:13056698,13057585-13057733,13059082+13059233	Exon	90	83.33	79.31	100	100	100	15.7867	10	0.036904	up
LETMD1	HsaALTA1003189-2/2	chr12:51053778-51053860	34	chr12:51052207,51053812+51053778-51053860	Alt3	76.92	78.05	77.88	87.95	93.33	93.55	13.9933	9.9	0.0495346	up
CCDC84	HsaALTD1040315-2/4	chr11:119011221-119011311	28	chr11:119011221-119011283+119011311+119011344+119011522,119011939	Alt5	78.43	47.62	60.67	34.65	37.74	27.47	-28.9533	9.88	0.0495346	down
FBXO44	HsaEX0025341	chr1:11658533-11658628	96	chr1:11658364+11658393,11658533-11658628,11658736	Exon	45.45	39.24	46.84	81.82	56.52	75	27.27	9.68	0.0495346	up
AUH	HsaEX0007324	chr9:91360371-91360436	66	chr9:91361332+91361623+91361628,91360279+91360371-91360436+91360440,91356155	Exon	14.29	12	11.62	1.89	0	1.95	-11.3567	9.67	0.0495346	down
ATG10	HsaEX0006545	chr5:82252562-82252659	98	chr5:82178587,82252562-82252659,82253314	Exon	100	100	95.03	85.37	81.25	75	-17.8033	9.66	0.0463016	down
POLB	HsaEX0048868	chr8:42339012-42339069	58	chr8:42338685,42339012-42339069,42344953	Exon	84.23	74.49	72.96	56.25	55.4	63.53	-18.8333	9.43	0.0495346	down
TRAPPC2L	HsaEX0066929	chr16:88859345-88859443	99	chr16:88858789,88859345-88859443,88859893	Exon	35.14	29.11	45.83	11.5	15	20	-21.1933	9.11	0.0495346	down
SCYL2	HsaALTD1021250-2/3	chr12:-100267792	396	chr12:-100267396+100267792+100267818,100282943	Alt5	70.89	67.61	58.9	81.86	79.84	91.88	18.7267	8.95	0.0495346	up
SEC16B	HsaEX0056844	chr1:177951914-177951995	82	chr1:177954279,177951914-177951995,177947942	Exon	100	96.58	98.32	87.76	86.52	82.22	-12.8	8.82	0.0495346	down
DCAF6	HsaEX0018644	chr1:168022988-168023047	60	chr1:168015951,168022988-168023047,168038371	Exon	42.53	40.63	40.6	31.82	21.97	19.24	-16.91	8.78	0.0495346	down
PPP1R12A	HsaEX0049557	chr12:79806166-79806297	132	chr12:79807226,79806166-79806297+79806333,79805768	Exon	61.71	68.92	74.04	52.95	39.59	38.53	-24.5333	8.76	0.0495346	down
ARL4A	HsaALTA0000645-2/2	chr7:12688166-	3	chr7:12687043,12688169+12688166-	Alt3	88.79	90.36	81.56	72.82	66.81	63.6	-19.16	8.74	0.0495346	down
SP140L	HsaEX1038569	chr2:230389919-230390023	105	chr2:230388633+230388930,230389919-230390023,230392087	Exon	91.15	83.33	85.59	72.73	68.75	74.6	-14.6633	8.73	0.0495346	down
HES4	HsaINT0075765	chr1:999788-999865	78	chr1:999866-1000111=999692-999787:-	IR	17.86	18.99	19.3	31.61	34.48	28	12.6467	8.7	0.0495346	up
BRD1	HsaEX0008400	chr22:49787577-49787887	311	chr22:49794034,49787577-49787887,49787494+49787522	Exon	24.68	36.26	33.33	9.68	5.26	16.05	-21.0933	8.63	0.0495346	down
CENPK	HsaALTA0001779-3/3	chr5:65554797-65554946	48	chr5:65561463,65554797-65554946+65554933+65554898	Alt3	89.87	92	90	81.25	78.38	77.27	-11.6567	8.62	0.0495346	down
FKRP	HsaEX1014629	chr19:46748775-46748884	110	chr19:46748621+46748665+46748717,46748775-46748884,46755412+46755434+46755535	Exon	17.25	32.86	21.43	8.65	8.33	5.11	-16.4833	8.6	0.0495346	down
C11orf68	HsaALTA0001050-2/7	chr11:-65918218	3	chr11:65918910,-65918373+65918370+65918360+65918258+65918246+65918218+65918215	Alt3	34.92	17.65	20	48.94	43.48	52.94	24.2633	8.56	0.0495346	up
WDR90	HsaINT0182742	chr16:662845-665678	2834	chr16:662673-662844=665679-665801:+	IR	30.07	34.63	33.48	19.76	21.55	13.36	-14.5033	8.52	0.0495346	down
PLA2G10	HsaEX1028326	chr16:14678645-14678760	116	chr16:14688165,14678645-14678760,14672749	Exon	22.45	21.35	22.45	12.9	12.82	6.85	-11.2267	8.45	0.0463016	down
SRRT	HsaINT0159216	chr7:100887860-100888053	194	chr7:100887703-100887859=100888054-100888143:+	IR	35	29.77	35.71	21.33	16.52	17.57	-15.02	8.44	0.0495346	down
TRADD	HsaEX0066788	chr16:67156510-67156668	159	chr16:67159838,67156510-67156668,67155654	Exon	95.7	100	96.49	83.78	87.31	85.31	-11.93	8.39	0.0495346	down
INTS8	HsaEX0031937	chr8:94824893-94825067	175	chr8:94823561,94824893-94825067,94827263	Exon	95.24	96.36	94.87	80	78.57	86.55	-13.7833	8.32	0.0495346	down
MAPKAPK5	HsaALTD0003771-3/3	chr12:111888885-111889006	10	chr12:111888885-111888996+111889000+111889006,111890040	Alt5	43.13	46.93	45.6	55.25	57.97	55.97	11.1767	8.32	0.0495346	up
CD2AP	HsaALTD1042645-2/2	chr6:47576524-47576602	12	chr6:47576524-47576590+47576602,47577009	Alt5	89.66	91.72	87.08	100	100	100	10.5133	8.28	0.036904	up
RP11-20D14,6	HsaEX1032497	chr12:8790000-8790263	264	chr12:8788786,8790000-8790263,8791510	Exon	27.95	24.97	30.51	15.37	15.38	16.69	-11.9967	8.28	0.0495346	down
COA1	HsaALTD0001053-2/3	chr7:43650612-43650712	4	chr7:43650616+43650612+43650493-43650712,43648652	Alt5	63.77	59.46	59.62	73.63	76.62	71.93	13.11	8.16	0.0495346	up
MYRF	HsaALTD1016879-2/3	chr11:61769260-61769321	7	chr11:61769260-61769314+61769321+61769580,61770246	Alt5	85.73	86.56	88.15	98.05	97.2	96.3	10.37	8.15	0.0495346	up
KLC4	HsaEX0034685	chr6:43060518-43060605	88	chr6:43059685+43060159+43060182,43060518-43060605,43061311	Exon	16.3	22.55	24.5	36.3	32.62	34.34	13.3033	8.12	0.0495346	up
SGSH	HsaEX0057856	chr17:80215033-80215132	100	chr17:80217032,80215033-80215132+80215138,80214679+80214765+80214783	Exon	100	100	100	86.48	73.12	91.9	-16.1667	8.1	0.036904	down
TMEM55A	HsaEX0065877	chr8:91024289-91024366	78	chr8:91040644,91024289-91024366,91021404	Exon	19.15	27.27	20.34	9.68	9.09	11.11	-12.2933	8.04	0.0495346	down
UNC119B	HsaEX0069313	chr12:120711590-120711745	156	chr12:120710718+120710932,120711590-120711745+120711756,120713274	Exon	16.12	21.68	21.84	8.11	1.59	5.31	-14.8767	8.01	0.0495346	down
SLC37A4	HsaEX0059509	chr11:119030548-119030735	188	chr11:119030849,119030153+119030170+119030232+119030548-119030735,119029564	Exon	22.08	29.13	13.52	37.14	43.65	46.93	20.9967	8.01	0.0495346	up
TSC2	HsaEX0067508	chr16:2077654-2077726	73	chr16:2076585,2077598+2077654-2077726,2079032+2079035	Exon	46.24	56.1	48.21	34.75	38.04	38.27	-13.1633	7.97	0.0495346	down
MANBAL	HsaEX0037440	chr20:37298763-37298879	117	chr20:37289686,37298763-37298879,37301208	Exon	76.09	72.11	76.73	63.54	64.2	63.6	-11.1967	7.91	0.0495346	down
SPHK1	HsaINT1042814	chr17:76385655-76385984	330	chr17:76385451-76385654=76385985-76386137:+	IR	82.88	73.13	81.82	65.22	64.71	46.99	-20.3033	7.91	0.0495346	down
ENSA	HsaEX0022522	chr1:150626479-150626526	48	chr1:150627024+150627312+150627398+150627467,150626479-150626526,150625688+150625802+150625808	Exon	78.7	66.82	74.69	86.6	90.89	88.36	15.2133	7.9	0.0495346	up
PLEKHH3	HsaALTD0004844-2/3	chr17:42670994-42671130	9	chr17:42671003+42670994+42670939-42671130,42670705	Alt5	68.85	75.82	72.23	61.02	57.76	44.72	-17.8	7.83	0.0495346	down
MAPKAPK5	HsaALTD0003771-2/3	chr12:111888885-111889000	4	chr12:111888885-111888996+111889000+111889006,111890040	Alt5	55.38	50.26	53.16	41.79	40.45	42.51	-11.35	7.75	0.0495346	down
UBE2D4	HsaEX0068731	chr7:43928014-43928111	98	chr7:43926556,43928014-43928111,43938431	Exon	26.09	22.03	35.14	14.29	12.2	12.5	-14.7567	7.74	0.0495346	down
GMEB1	HsaALTA0003687-2/2	chr1:28690074-28690186	30	chr1:28683740,28690104+28690074-28690186	Alt3	33.33	22.73	29.73	15	6.25	10.53	-18.0033	7.73	0.0495346	down
IARS	HsaALTD1051479-2/2	chr9:92293441-	170	chr9:92293611+92293441-,92289426	Alt5	31.52	28.4	37.93	20.67	12.21	12.31	-17.5533	7.73	0.0495346	down
AEBP2	HsaINT0005075	chr12:19518114-19518674	561	chr12:19518087-19518113=19518675-19522239:+	IR	41.81	59.3	55.75	66.93	72.84	70.65	17.8533	7.63	0.0495346	up
SPAST	HsaEX0061208	chr2:32098801-32098891	91	chr2:32089605,32098796+32098801-32098891,32114638	Exon	76.21	80.89	84.23	96.92	100	91.85	15.8133	7.62	0.0495346	up
RARG	HsaALTA0007000-2/3	chr12:53231169-53231235	3	chr12:53231974,53231169-53231266+53231235+53231232	Alt3	69.24	74.01	72.32	86.2	81.54	84.59	12.2533	7.53	0.0495346	up
PIDD1	HsaINT0096065	chr11:803588-804093	506	chr11:804094-804463=803174-803587:-	IR	44.58	35.3	41.52	25	13.81	27.78	-18.27	7.52	0.0495346	down
STX5	HsaALTD1030690-2/3	chr11:62824459-62824565	4	chr11:62824463+62824459+62824439-62824565,62824287	Alt5	73.36	76.08	69.7	60.44	53.66	62.25	-14.2633	7.45	0.0495346	down
PCGF3	HsaEX0045876	chr4:732444-732498	55	chr4:731110,732400+732416+732444-732498,733672+733675	Exon	38.18	40	51.52	30.77	27.27	26.83	-14.9433	7.41	0.0495346	down
DMPK	HsaALTA1012946-6/8	chr19:45771771-45771966	75	chr19:45772641,45771771-45771989+45771981+45771966+45771946+45771928+45771915+45771909+45771891	Alt3	7.41	15	9.68	0	0	0	-10.6967	7.41	0.036904	down
COA1	HsaALTD0001053-3/3	chr7:43650493-43650712	123	chr7:43650616+43650612+43650493-43650712,43648652	Alt5	36.23	33.78	37.5	26.37	23.38	22.81	-11.65	7.41	0.0495346	down
PRRC2B	HsaALTA0000899-2/2	chr9:131482371-131482562	3	chr9:131481808,131482374+131482371-131482562	Alt3	55.11	51.04	50.79	65.12	66.63	62.51	12.44	7.4	0.0495346	up
VWA7	HsaALTA0001341-3/5	chr6:31773242-31773437	138	chr6:31774516,31773242-31773481+31773456+31773437+31773321+31773299	Alt3	92.79	92.7	88.89	81.72	73.99	78.43	-13.4133	7.17	0.0495346	down
FMNL2	HsaALTD0002612-2/3	chr2:152645434-152645527	47	chr2:152645434-152645480+152645527+152645609,152647796	Alt5	55.26	54.05	57.61	46.88	22.73	43.57	-17.9133	7.17	0.0495346	down
TPCN2	HsaEX0066642	chr11:69085210-69085286	77	chr11:69084016,69085210-69085286,69135435	Exon	80.11	89	76.54	68.11	68.77	69.4	-13.1233	7.14	0.0495346	down
COG3	HsaEX0016195	chr13:45496152-45496312	161	chr13:45493486,45496152-45496312,45503244	Exon	92.98	88.41	86.04	100	100	100	10.8567	7.02	0.036904	up
RPL41	HsaINT0142733	chr12:56116660-56116774	115	chr12:56116590-56116659=56116775-56116799:+	IR	60.9	57.64	63.9	50.69	48.94	46.47	-12.1133	6.95	0.0495346	down
ADCY6	HsaEX0002750	chr12:48774957-48775054	98	chr12:48775303,48774957-48775054,48774098	Exon	82.22	77.32	81.07	46.86	69.44	70.37	-17.98	6.95	0.0495346	down
STK40	HsaEX0062563	chr1:36367848-36368084	237	chr1:36385723,36367848-36368084,36361340	Exon	26.09	25.16	27.71	15.84	12.17	18.26	-10.8967	6.9	0.0495346	down
STRADA	HsaALTD1054359-2/2	chr17:63704341-63704455	91	chr17:63704432+63704341-63704455,63704047	Alt5	91.58	91.71	97.75	78.56	82.9	84.71	-11.6233	6.87	0.0495346	down
FBXO31	HsaEX0025289	chr16:87358411-87358497	87	chr16:87360295,87358411-87358497,87347250	Exon	32.08	23.53	27.54	16.13	9.09	16.67	-13.7533	6.86	0.0495346	down
ABLIM1	HsaEX0000726	chr10:114473879-114473956	78	chr10:114487958,114473879-114473956,114473132	Exon	91.98	87.8	88.94	73.81	75.34	80.95	-12.8733	6.85	0.0495346	down
NFATC3	HsaEX0042716	chr16:68214329-68214432	104	chr16:68191775,68214329-68214432,68226350	Exon	30.77	26.67	22.22	15.38	12.31	13.51	-12.82	6.84	0.0495346	down
	HsaEX1000189	chr15:82476786-82476940	155	chr15:82477033,82476786-82476940,82475615+82475628+82475637	Exon	86.05	83.25	85.71	76.42	69.57	67.65	-13.79	6.83	0.0495346	down
MAN2C1	HsaALTA1030456-5/6	chr15:75359117-75359191	38	chr15:75359328,75359117-75359208+75359191+75359182+75359180+75359169+75359153	Alt3	5.96	4.42	5.39	19.7	14.15	12.78	10.2867	6.82	0.0495346	up
GGACT	HsaEX0000102	chr13:100533563-100533774	212	chr13:100583825,100533563-100533774,100532601	Exon	51.72	41.18	41.27	32.76	34.21	34.38	-10.94	6.8	0.0495346	down
MYNN	HsaALTD1005650-3/3	chr3:169774265-169774561	290	chr3:169774265-169774271+169774431+169774561,169778768	Alt5	100	94.29	97.5	86.67	87.5	83.87	-11.25	6.79	0.0495346	down
MYNN	HsaALTD1005650-2/3	chr3:169774265-169774431	160	chr3:169774265-169774271+169774431+169774561,169778768	Alt5	0	5.71	2.5	13.33	12.5	16.13	11.25	6.79	0.0495346	up
FASTK	HsaALTD0002478-2/2	chr7:151080209-151080496	228	chr7:151080437+151080209-151080496,151079922	Alt5	40.76	50.79	47.85	27.3	24.11	34.04	-17.9833	6.72	0.0495346	down
TTC19	HsaALTD0006871-3/3	chr17:16000118-16000382	137	chr17:16000118-16000245+16000362+16000382,16001915	Alt5	0	2.56	0	9.26	17.24	13.64	12.5267	6.7	0.0463016	up
XPNPEP3	HsaEX0071765	chr22:40868999-40869115	117	chr22:40857245,40868999-40869115,40881770	Exon	100	100	100	90.67	93.42	85.21	-10.2333	6.58	0.036904	down
CDHR5	HsaALTA0001719-6/6	chr11:618713-619180	376	chr11:619306,618713-619180+619162+618985+618885+618858+618804	Alt3	70.08	69.53	71.91	61.5	63.04	54.87	-10.7033	6.49	0.0495346	down
ANKRD11	HsaINT0008398	chr16:89286187-89288527	2341	chr16:89288528-89288670=89286039-89286186:-	IR	23.08	38	40.63	50.62	47.12	55.56	17.1967	6.49	0.0495346	up
ADGRG1	HsaALTA1056294-2/5	chr16:57651243-57651262	4	chr16:57650351,57651247+57651243+57651200+57651185+57651159-57651262	Alt3	23.66	7.04	6.48	0	0	0	-12.3933	6.48	0.036904	down
TATDN2	HsaALTD1054079-2/2	chr3:10278885-10279063	29	chr3:10278885-10279034+10279063,10279221	Alt5	17.65	19.54	20.37	27.94	26.83	34.15	10.4533	6.46	0.0495346	up
ZNF12	HsaEX0073009	chr7:6697689-6697811	123	chr7:6705159,6697685+6697689-6697811,6692703	Exon	82.14	84.62	76.47	91.04	93.33	100	13.7133	6.42	0.0495346	up
DNAJC14	HsaALTD1020887-3/3	chr12:55829141-55829603	348	chr12:55829489+55829320+55829141-55829603,55828714	Alt5	27.98	23.81	28	14.29	17.39	12.2	-11.97	6.42	0.0495346	down
SREBF1	HsaALTA1005567-2/2	chr17:17811356-17811784	54	chr17:17811973,17811356-17811784+17811730	Alt3	88.04	82.35	83.87	96.88	100	94.44	12.3533	6.4	0.0495346	up
NOS3	HsaINT1025106	chr7:151010808-151010898	91	chr7:151010597-151010807=151010899-151010986:+	IR	8.42	15.31	13.97	0	2.14	0	-11.8533	6.28	0.0463016	down
PTBP2	HsaALTA0006796-2/2	chr1:96813273-	3	chr1:96813106,96813276+96813273-	Alt3	58.19	59.35	62.11	51.92	31.82	33.33	-20.86	6.27	0.0495346	down
ALS2CL	HsaEX0003854	chr3:46679868-46680015	148	chr3:46680430,46679868-46680015+46680026,46679287	Exon	11.89	13.11	16.67	5.62	0	0	-12.0167	6.27	0.0463016	down
ATXN2L	HsaEX0007272	chr16:28836449-28836485	37	chr16:28836176,28836449-28836485,28836598	Exon	32.65	46.03	38.78	19.88	26.41	22.12	-16.35	6.24	0.0495346	down
PUM2	HsaEX0051288	chr2:20278583-20278680	98	chr2:20282947,20278583-20278680+20278819,20263294+20263460	Exon	63.64	61.85	59.69	53.45	45.68	45.79	-13.42	6.24	0.0495346	down
SLC16A5	HsaINT0151010	chr17:75089305-75093588	4284	chr17:75089151-75089304=75093589-75093835:+	IR	54.18	46.25	58.69	64.83	65.94	70.3	13.9833	6.14	0.0495346	up
TINF2	HsaINT0167280	chr14:24240331-24240418	88	chr14:24240419-24240875=24240263-24240330:-	IR	82.91	83.39	86.94	76.8	70.47	74.71	-10.42	6.11	0.0495346	down
CDHR5	HsaEX0014251	chr11:618599-619180	582	chr11:619306,618599-619180,618111	Exon	73.22	76.95	68.32	50.08	57.83	62.21	-16.1233	6.11	0.0495346	down
MKNK2	HsaINT0103302	chr19:2046469-2046603	135	chr19:2046604-2046691=2046367-2046468:-	IR	25	22.18	24.26	31.76	39.13	31.1	10.1833	6.1	0.0495346	up
NFIB	HsaEX0042734	chr9:14116208-14116346	139	chr9:14120440+14120522,14116181+14116208-14116346+14116801,14088326	Exon	85.35	78.79	82.74	72.71	61.8	62.5	-16.6233	6.08	0.0495346	down
KALRN	HsaEX0032827	chr3:124637208-124637303	96	chr3:124633953,124637208-124637303,124650808	Exon	24.01	25.17	16.05	42.4	31.25	33.33	13.9167	6.08	0.0495346	up
PACRGL	HsaEX0045168	chr4:20702151-20702221	71	chr4:20701884,20702141+20702151-20702221,20704466	Exon	4.27	6.67	10.64	20	34.74	16.67	16.61	6.03	0.0495346	up
DIAPH2	HsaALTA1033966-2/3	chrX:97383913-97384044	90	chrX:97348280,97384003+97383913+97383909-97384044	Alt3	16.57	8.67	7.75	1.76	0	0	-10.41	5.99	0.0463016	down
FAM64A	HsaEX0024560	chr17:6450028-6450072	45	chr17:6449407,6450028-6450072,6450362	Exon	70.09	62.86	71.43	77.42	77.5	85.63	12.0567	5.99	0.0495346	up
DIAPH2	HsaALTA1033966-3/3	chrX:97383909-97384044	94	chrX:97348280,97384003+97383913+97383909-97384044	Alt3	83.43	91.33	92.25	98.24	100	100	10.41	5.99	0.0463016	up
STARD7	HsaINT0160378	chr2:96192469-96193077	609	chr2:96193078-96193160=96192369-96192468:-	IR	10.02	11.26	8.29	23.08	20	17.23	10.2467	5.97	0.0495346	up
SLCO1B3	HsaEX0060087	chr12:20858886-20858975	90	chr12:20858571,20858886-20858975,20861017	Exon	26.94	17.82	18.93	11.88	9.21	5.41	-12.3967	5.94	0.0495346	down
NR4A1	HsaEX0043716	chr12:52052500-52052645	146	chr12:52051568+52051572,52052474+52052496+52052500-52052645,52054327	Exon	17.91	15.17	17.03	9.24	7.22	1.52	-10.71	5.93	0.0495346	down
PRMT5	HsaALTD0005064-2/2	chr14:22920840-22921053	148	chr14:22920988+22920840-22921053,22920731	Alt5	51.34	45.69	28.15	11.93	22.22	19.96	-23.69	5.93	0.0495346	down
RP11-506M13,3	HsaEX1033918	chr10:79669488-79669574	87	chr10:79666854+79666858,79669488-79669574,79671091	Exon	55.56	58.77	65.35	71.26	76.92	80.95	16.4833	5.91	0.0495346	up
NFE4	HsaEX1025585	chr7:102986111-102986286	176	chr7:102973771,102986111-102986286,102988033	Exon	25.58	17.58	21.87	10.1	11.68	6.44	-12.27	5.9	0.0495346	down
EPB41	HsaALTA0002937-2/2	chr1:28987431-28987905	17	chr1:28887210,28987448+28987431-28987905	Alt3	10.53	7.77	0	16.4	30.44	17.81	15.45	5.87	0.0495346	up
CIC	HsaALTD1005071-3/4	chr19:42294173-42294304	35	chr19:42294173-42294269+42294298+42294304+42294312,42294604	Alt5	64.88	68.16	49.2	100	100	74.01	30.59	5.85	0.0463016	up
CIC	HsaALTD1005071-2/4	chr19:42294173-42294298	29	chr19:42294173-42294269+42294298+42294304+42294312,42294604	Alt5	35.12	31.84	50.8	0	0	25.99	-30.59	5.85	0.0463016	down
CEP131	HsaALTD0000629-2/2	chr17:81198106-81198297	9	chr17:81198115+81198106-81198297,81197888	Alt5	28.57	27.68	38.2	44.02	46.5	51.28	15.7833	5.82	0.0495346	up
AP5S1	HsaALTD1053991-2/3	chr20:-3820758	56	chr20:-3820702+3820758+3820854,3822102	Alt5	77.14	67.35	79.52	61.02	61.54	36	-21.8167	5.81	0.0495346	down
ANKRD13D	HsaALTD0000325-2/2	chr11:67299530-67299621	10	chr11:67299530-67299611+67299621,67299827	Alt5	11.43	16.46	4.88	22.22	40.62	24.29	18.12	5.76	0.0495346	up
ZFYVE27	HsaEX0072776	chr10:97743094-97743164	71	chr10:97738649+97738674,97743094-97743164,97744729+97744765	Exon	88.38	77.27	79.94	94.12	95.1	100	14.5433	5.74	0.0495346	up
GPR137B	HsaEX0028312	chr1:236178414-236178636	223	chr1:236168755,236178414-236178636,236179879	Exon	95.74	100	100	90	85.54	84	-12.0667	5.74	0.0463016	down
ANAPC1	HsaALTD1027890-3/3	chr2:111880493-111880825	120	chr2:111880613+111880580+111880493-111880825,111878971	Alt5	0	5.4	3.23	11.11	15	22.22	13.2333	5.71	0.0495346	up
PRSS21	HsaEX6041916	chr16:2820981-2821067	87	chr16:2817966,2820918+2820955+2820981-2821067+2821109,2825970	Exon	98	98.4	96.36	90.66	82.2	89.12	-10.26	5.7	0.0495346	down
CAMTA2	HsaEX0012306	chr17:4982089-4982160	72	chr17:4982757,4982089-4982160+4982175+4982216+4982227,4981742+4981831	Exon	80.25	85.29	84	70.27	73.37	74.57	-10.4433	5.68	0.0495346	down
TMEM102	HsaINT0168223	chr17:7435697-7435852	156	chr17:7435443-7435696=7435853-7436085:+	IR	48.78	67.65	65.71	73.33	79.59	76.74	15.84	5.68	0.0495346	up
SYNRG	HsaALTA0008410-2/4	chr17:37541972-37542430	3	chr17:37553115,37541972-37542565+37542559+37542430+37542427	Alt3	4.46	14.95	14.77	20.62	38.17	23	15.87	5.67	0.0495346	up
MOK	HsaEX0051998	chr14:102231745-102231821	77	chr14:102232535,102231568+102231707+102231745-102231821,102229651+102229657	Exon	56.85	66.03	70.82	44.12	50.3	51.19	-16.03	5.66	0.0495346	down
HSD17B1	HsaINT0077626	chr17:42553619-42553793	175	chr17:42553439-42553618=42553794-42553887:+	IR	21.2	13.63	15.48	30.94	26.86	27.58	11.69	5.66	0.0495346	up
PHRF1	HsaALTA1005120-2/4	chr11:581962-582081	3	chr11:581606,581965+581962+581848+581799-582081	Alt3	88.64	82.61	76.6	68	63.33	70.97	-15.1833	5.63	0.0495346	down
SUV39H2	HsaEX0063012	chr10:14881500-14881645	146	chr10:14880067,14881500-14881645,14896846	Exon	23.55	36.34	17.79	12.16	6.46	11.01	-16.0167	5.63	0.0495346	down
GON4L	HsaALTA0003727-3/3	chr1:155775045-155775173	60	chr1:155776395,155775045-155775173+155775169+155775113	Alt3	48.89	42.39	34.98	27.67	23.87	29.41	-15.1033	5.57	0.0495346	down
RAB6A	HsaEX0051725	chr11:73718785-73718890	106	chr11:73720846,73718785-73718890+73718937,73718718	Exon	44.99	49.41	47.4	39.43	37.4	33.04	-10.6433	5.56	0.0495346	down
EXOC3L4	HsaEX0009523	chr14:103107631-103107783	153	chr14:103107543,103107631-103107783,103108396	Exon	82.22	84.62	84.62	69.23	65	76.67	-13.52	5.55	0.0463016	down
GMPR2	HsaALTD0002794-2/2	chr14:-24232847	59	chr14:-24232788+24232847,24233219	Alt5	27.33	30.89	24.28	36.42	40.26	38.04	10.74	5.53	0.0495346	up
MED31	HsaEX0038663	chr17:6649982-6650078	97	chr17:6650356,6649982-6650078,6644659	Exon	87.69	74.03	78.05	93.55	96.88	93.22	14.6267	5.53	0.0495346	up
SMARCAL1	HsaEX0060307	chr2:216438420-216438485	66	chr2:216435496,216438420-216438485,216447018	Exon	100	88.68	100	76.92	80.95	83.33	-15.8267	5.35	0.0463016	down
SUPT20H	HsaINT0061080	chr13:37022081-37024034	1954	chr13:37024035-37024193=37022011-37022080:-	IR	33.33	58.33	57.14	22.22	28	24.53	-24.6833	5.33	0.0495346	down
RNF185	HsaEX1031508	chr22:31182136-31182254	119	chr22:31160274+31160299+31160303,31182132+31182136-31182254,31187047	Exon	53.99	53.77	40.26	16.41	34.94	30.86	-21.9367	5.32	0.0495346	down
ZXDC	HsaINT0188949	chr3:126459738-126461534	1797	chr3:126461535-126462220=126459653-126459737:-	IR	37.19	26.39	28.57	21.13	17.12	14.05	-13.2833	5.26	0.0495346	down
TRAPPC10	HsaEX0066915	chr21:44096605-44096713	109	chr21:44094233,44096605-44096704+44096713,44098357+44103293	Exon	39.34	13.85	13.81	2.22	8.57	0	-18.7367	5.24	0.0495346	down
TROAP	HsaALTA1027156-4/4	chr12:49324155-49324296	76	chr12:49324037,49324231+49324212+49324167+49324155-49324296	Alt3	22.31	17.8	19.78	12.57	10.81	6.45	-10.02	5.23	0.0495346	down
ANKMY1	HsaEX0004246	chr2:240509348-240509455	108	chr2:240512802,240509348-240509455,240500565	Exon	16.67	21.43	15.56	5.45	2.22	10.34	-11.8833	5.22	0.0495346	down
PHYKPL	HsaEX0003214	chr5:178224448-178224564	117	chr5:178224616+178224642+178224655,178224448-178224564,178222934	Exon	83.02	79.24	88.2	65.71	74.06	72.91	-12.5933	5.18	0.0495346	down
DOK4	HsaINT0051467	chr16:57479689-57486304	6616	chr16:57486305-57486495=57479442-57479688:-	IR	11.9	22.11	20	39.02	27.27	31.58	14.62	5.16	0.0495346	up
TMCO6	HsaEX0065321	chr5:140641870-140642053	184	chr5:140641780,140641870-140642053,140642091+140642315	Exon	83.33	89.66	83.78	100	94.74	95.35	11.1067	5.08	0.0495346	up
COL4A3BP	HsaEX0016547	chr5:75379419-75379473	55	chr5:75381072+75381145,75379337+75379419-75379473,75374191	Exon	81.57	89.58	94.93	100	100	100	11.3067	5.07	0.036904	up
CAPRIN1	HsaINT0027578	chr11:34051872-34052420	549	chr11:34051683-34051871=34052421-34052636:+	IR	49.33	63.98	55.77	41.61	44.29	31.03	-17.3833	5.04	0.0495346	down
PCM1	HsaALTD0004610-2/2	chr8:17991542-17991700	24	chr8:17991542-17991676+17991700,17993483	Alt5	59.66	60.4	64.17	52.34	44.4	54.64	-10.95	5.02	0.0495346	down

### Sheet: overview
Count of EVENT	Column Labels
Row Labels	down	up	(blank)	Grand Total
Alt3	17	15		32
Alt5	15	13		28
IR	13	12		25
(blank)
Exon	64	19		83
Grand Total	109	59		168
